# Divergence of Grainy head affects chromatin accessibility, gene expression, and embryonic viability in *Drosophila melanogaster*

**DOI:** 10.1101/2024.04.07.588430

**Authors:** Henry A. Ertl, Erick X. Bayala, Mohammad A. Siddiq, Patricia J. Wittkopp

## Abstract

Pioneer factors are critical for gene regulation and development because they bind chromatin and make DNA more accessible for binding by other transcription factors. The pioneer factor Grainy head (Grh) is present across metazoans and has been shown to retain a role in epithelium development in fruit flies, nematodes, and mice despite extensive divergence in both amino acid sequence and length. Here, we investigate the evolution of Grh function by comparing the effects of the fly (*Drosophila melanogaster*) and worm (*Caenorhabditis elegans*) Grh orthologs on chromatin accessibility, gene expression, embryonic development, and viability in transgenic *D. melanogaster*. We found that the *Caenorhabditis elegans* ortholog rescued cuticle development but not full embryonic viability in *Drosophila melanogaster grh* null mutants. At the molecular level, the *C. elegans* ortholog only partially rescued chromatin accessibility and gene expression. Divergence in the disordered N-terminus of the Grh protein contributes to these differences in embryonic viability and molecular phenotypes. These data show how pioneer factors can diverge in sequence and function at the molecular level while retaining conserved developmental functions at the organismal level.

**SUMMARY STATEMENT:** Despite divergence in a disordered region that affects function at both molecular and organismal levels, the *Caenorhabditis elegans* Grainy head (Grh) protein rescued cuticle morphology in *D. melanogaster* embryos.
