## Supplementary material for "Divergence of Grainy head affects chromatin accessibility, gene expression, and embryonic viability in *Drosophila melanogaster*": Table S5

### Sheet: Sheet1
Primer # (wittkopp oligoDB)	Sequence (5' -> 3')	Purpose
4697	ccctggcacgactttggacgtc	Genotype grhIM allele (F)
4698	tttctgcgcctgcttctgctcc	Genotype grhIM allele (R)
4701	GGAATTGGGAATTCGTTAACatgtccacatccaccgccac	Add pUAST homology ends to fly grh (F) for Gibson
4702	TCGTCATCGTCTTTGTAGTCctgattgggcagctccgtga	Add pUAST-FLAG homology ends to fly grh (R) for Gibson
4703	TTCCTTCACAAAGATCCTCTctactgattgggcagctccg	Add pUAST homology ends to fly grh (R) for Gibson
4704	AGAGGATCTTTGTGAAGGAA	PCR linearize pUAST (F)
4705	gactacaaagacgatgacgac	PCR linearize pUAST-FLAG (F)
4706	gttaacgaattcccaattcc	PCR linearize pUAST(+-FLAG) (R)
4722	GGAATTGGGAATTCGTTAACATGTCATTCCAACTTGACCA	Add pUAST homology ends to worm grh (F) for Gibson
4723	TCGTCATCGTCTTTGTAGTCTGAGTTGGAATACGAGTTTG	Add pUAST-FLAG homology ends to worm grh (R) for Gibson
4724	TTCCTTCACAAAGATCCTCTTCATGAGTTGGAATACGAGT	Add pUAST homology ends to worm grh (R) for Gibson
4848	TGCCCAATGACAATGCAGTGG	Amplify fly grh-ItoA fragment for Gibson (F)
4849	TGCCCATTTGGGCCGCAAT	Amplify fly grh-ItoA fragment for Gibson (R)
4977	AGGACACTTAGTCATCGGGATGACACCAGCACCAATGGA	Amplify C-term half of fly with worm grh homology (F)
4978	ATCCCGATGACTAAGTGTCCT	Amplify N-term of worm grh for chimera Gibson (R)
4979	GACACCAGCACCAATGGAAGGACACTTAGTCATCGGGAT	Amplify C-term half of worm with fly grh homology (F)
4980	TCCATTGGTGCTGGTGTC	Amplify N-term of fly grh for chimera Gibson (R)
